# Dopa decarboxylase is a genetic hub of parental control over offspring behavior

**DOI:** 10.1101/2020.06.23.168195

**Authors:** Paul J. Bonthuis, Susan Steinwand, Wei-Chao Huang, Cornelia N. Stacher Hörndli, Jared Emery, Stephanie Kravitz, Elliott Ferris, Christopher Gregg

**Affiliations:** Department of Comparative Biosciences, University of Illinois at Urbana-Champaign College of Veterinary Medicine, Urbana, Illinois; Departments of Neurobiology & Anatomy, University of Utah School of Medicine, Salt Lake City, Utah; Human Genetics, University of Utah School of Medicine, Salt Lake City, Utah

**Keywords:** Genomic imprinting, parental effects, foraging, dopamine, serotonin, noradrenaline, dopa decarboxylase, behavior, machine learning, CRISPR knock-in mice, hypothalamic-pituitary-adrenal axis, HPA axis

## Abstract

Dopa decarboxylase (DDC) regulates the synthesis of monoaminergic neurotransmitters and is linked to psychiatric and metabolic disorders. *Ddc* exhibits complex genomic imprinting effects that have not been functionally studied. Here, we investigate different noncanonical imprinting effects at the cellular level with a focus on *Ddc*. Using allele-specific reporter mice, we found *Ddc* exhibits dominant expression of the maternal allele in subpopulations of cells in 14 of 52 brain regions, and dominant paternal or maternal allele expression in adrenal cell subpopulations. Maternal versus paternal *Ddc* allele null mutations differentially affect offspring social, foraging and exploratory behaviors. Machine learning analyses of naturalistic foraging in *Ddc*^−/+^ and ^+/−^ offspring uncovered finite behavioral sequences controlled by the maternal versus paternal *Ddc* alleles. Additionally, parental *Ddc* genotype is revealed to affect behavior independent of offspring genotype. Thus, *Ddc* is a hub of maternal and paternal influence on behavior that mediates diverse imprinting and parental effects.

**HIGHLIGHTS:**

- Dopa decarboxylase (Ddc) allelic expression resolved at the cellular level
- Cells differentially express maternal versus paternal *Ddc* alleles
- Maternal and paternal *Ddc* alleles control distinct behavioral sequences
- Parental *Ddc* genotype affects offspring independent of mutation transmission

**eTOC:** Allelic reporter mice and machine learning analyses reveal dopa decarboxylase is affected by diverse imprinting and parental effects that shape finite behavioral sequences in sons and daughters.
