## Supplemental Table S1 for "Dopa decarboxylase is a genetic hub of parental control over offspring behavior"

### Sheet: Sheet2
Abreviated Region(s)	Brain Region	Domain	Ddc-Gfp/V5 images (n)	Ddc-V5/Gfp images (n)	GFP dominant cells Fisher's (p)	V5 dominant cells Fisher's (p)	Rostral Allen Atlas section	Caudal Allen Atlas section
PAG	Periaquaductal Gray	Midbrain	13	19	4.3e-05	0.00022	78	105
NTS-DMX	Nucleus of the solitary tract; Dorsal motor nucleus of the vagus nerve	Medulla	9	10	0.0001	0.18	115	132
PVH	Paraventricular hypothalamic nucleus	Hypothalamus	11	8	0.00016	0.018	56	66
LH	Lateral Habenula	Thalamus	7	11	0.00025	0.01	64	77
DMH	Dorsomedial nucleus of the hypothalamus	Hypothalamus	5	10	0.0003	0.084	67	74
RL-EW	Rostral linear nucleus raphe; Edinger-Westphal nucleus	Midbrain	9	8	0.0004	0.009	83	92
SCH	Suprachiasmatic Nucleus	Hypothalamus	7	5	0.0013	0.0013	57	62
SCm-PAG	Superior colliculus, motor related; Periaqueductal gray	Midbrain	7	5	0.0013	0.01	83	104
PV-AHN	Periventricular hypothalamic nucleus; Anterior hypothalamic nucleus	Hypothalamus	5	7	0.0013	0.071	54	79
LPO-ADP-PS	Lateral preoptic area; Anterodorsal preoptic nucleus; Parastrial nucleus	Hypothalamus	7	10	0.0037	0.017	46	58
MPO-MPN	Medial Proptric Area, Medial Preoptic Nucleus	Hypothalamus	7	6	0.004	0.0006	53	58
AVPV	Antereoventral Periventricular Nucleus	Hypothalamus	5	5	0.004	0.004	51	53
SBPV-AHN	Subparaventricular zone; Anterior hypothalamic nucleus	Hypothalamus	7	5	0.0076	0.0013	60	64
MPO-AVP	Medial preoptic area; Anteroventral preoptic nucleus	Hypothalamus	4	9	0.021	0.17	50	53
VLPO-SO-MPO	Ventrolateral preoptic nucleus; Supraoptic nucleus; Medial preoptic area	Hypothalamus	5	5	0.024	0.024	53	64
BST	Bed nuclei of the stria terminalis	Palladium	3	4	0.029	0.029	48	58
RCH	Retrochiasmatic area	Hypothalamus	4	3	0.029	0.029	60	64
PMv	Ventral premammillary nucleus	Hypothalamus	3	4	0.029	0.029	75	77
IF-CLI	Interfascicular nucleus raphe; Central linear nucleus raphe	Midbrain	6	6	0.04	0.5	83	94
DR-PAG	Dorsal nucleus raphe; Periaqueductal gray	Midbrain	4	5	0.048	0.59	93	105
DR-d	Dorsal nucleus raphe (dorsal)	Midbrain	7	9	0.077	0.56	93	105
PVT-RE	Paraventricular nucleus of the thalamus; Nucleus of reuniens	Thalamus	5	5	0.083	-0.5	57	77
AHNa-RCH	Anterior hypothalamic nucleus, anterior part; Retrochiasmatic area	Hypothalamus	6	6	0.09	0.0076	58	64
PH-SPFm	Posterior hypothalamic nucleus; Subparafascicular nucleus, magnocellular part	Hypothalamus	4	7	0.11	0.28	70	82
RL	Rostral linear nucleus raphe	Midbrain	3	4	0.11	0.29	83	92
mlf-RO	Nucleus raphe obscurus; medial longitudinal fascicle	Medulla	5	4	0.12	1	117	129
LC-LDT	Locus ceruleus; Laterodorsal tegmental nucleus	Pons	10	8	0.15	-0.56	104	112
ZI	Zona incerta	Hypothalamus	4	5	0.17	0.04	61	83
NTS-AP	Nucleus of the solitary tract; Area postrema	Medulla	6	7	0.19	0.016	115	132
LRNm-PGRNl	Lateral reticular nucleus, magnocellular part; Paragigantocellular reticular nucleus, lateral part	Medulla	7	8	0.2	0.34	111	130
ARN	Arcuate nucleus of hypothalamus	Hypothalamus	7	9	0.23	-0.15	65	74
VTA	Ventral Tegmental Area	Midbrain	15	12	0.3	-0.19	79	90
LPO-NDB	Diagonal band nucleus	Hypoth/Palladium	3	4	0.37	0.57	41	57
RPA	Nucleus raphe pallidus	Medulla	24	20	0.38	0.57	106	129
RM	Nucleus raphe magnus	Medulla	7	9	0.4	-0.44	98	116
CSm	Superior central nucleus raphe, medial part	Pons	10	15	0.4	0.12	90	102
SUM-TMd	Supramammillary nucleus; Tuberomammillary nucleus, dorsal part	Hypothalamus	5	7	0.42	0.45	75	82
AHN-LHA	Anterior hypothalamic nucleus; Lateral hypothalamic area	Hypothalamus	5	3	0.46	0.64	59	66
CLI	Central linear nucleus raphe	Midbrain	6	6	0.5	-1	89	94
MARN-PPY	Magnocellular reticular nucleus; Parapyramidal nucleus	Medulla	9	7	0.56	1	107	122
IPN-ml	Interpeduncular nucleus; medial lemniscus	Midbrain	5	4	0.6	-1	83	90
TRN-RPO-CSm	Tegmental reticular nucleus; Nucleus raphe pontis; Superior central nucleus raphe, medial part	Pons	9	6	0.71	0.34	90	107
RO	Nucleus raphe obscurus	Medulla	14	15	0.74	0.74	117	129
IO-PGRNl	Inferior olivary complex; Paragigantocellular reticular nucleus, lateral part	Medulla	15	10	1	0.017	117	129
RR-SNc	Midbrain reticular nucleus; Substantia nigra, compact part	Midbrain	4	4	1	0.5	90	96
DR-l	Dorsal nucleus raphe (lateral)	Midbrain	4	3	1	1	93	105
SNc	Substantia nigra, compacta	Midbrain	14	19	-0.025	-0.58	81	91
DR-v	Dorsal Raphe (ventral)	Midbrain	7	11	-0.49	-0.27	93	105
MRN	Midbrain reticular nucleus	Midbrain	3	7	-0.7	-1	79	105
POR-SOCm-PRNc	Superior olivary complex, periolivary region; Superior olivary complex, medial part; Pontine reticular nucleus, caudal part	Pons	6	5	-1	0.72	96	108
AHNcp	Anterior hypothalamic nucleus, central and posterior parts	Hypothalamus	3	3	-1	0.2	59	66
PRNr	Pontine reticular nucleus	Pons	4	6	-1	-0.13	91	101
